# Comparative host interactomes of the SARS-CoV-2 nonstructural protein 3 and human coronavirus homologs

**DOI:** 10.1101/2021.03.08.434440

**Authors:** Katherine M. Almasy, Jonathan P. Davies, Lars Plate

## Abstract

Human coronaviruses have become an increasing threat to global health; three highly pathogenic strains have emerged since the early 2000s, including most recently SARS-CoV-2, the cause of COVID-19. A better understanding of the molecular mechanisms of coronavirus pathogenesis is needed, including how these highly virulent strains differ from those that cause milder, common-cold like disease. While significant progress has been made in understanding how SARS-CoV-2 proteins interact with the host cell, non-structural protein 3 (nsp3) has largely been omitted from the analyses. Nsp3 is a viral protease with important roles in viral protein biogenesis, replication complex formation, and modulation of host ubiquitinylation and ISGylation. Herein, we use affinity purification-mass spectrometry to study the host-viral protein-protein interactome of nsp3 from five coronavirus strains: pathogenic strains SARS-CoV-2, SARS-CoV, and MERS-CoV; and endemic common-cold strains hCoV-229E and hCoV-OC43. We divide each nsp3 into three fragments and use tandem mass tag technology to directly compare the interactors across the five strains for each fragment. We find that few interactors are common across all variants for a particular fragment, but we identify shared patterns between select variants, such as ribosomal proteins enriched in the N-terminal fragment (nsp3.1) dataset for SARS-CoV-2 and SARS-CoV. We also identify unique biological processes enriched for individual homologs, for instance nuclear protein important for the middle fragment of hCoV-229E, as well as ribosome biogenesis of the MERS nsp3.2 homolog. Lastly, we further investigate the interaction of the SARS-CoV-2 nsp3 N-terminal fragment with ATF6, a regulator of the unfolded protein response. We show that SARS-CoV-2 nsp3.1 directly binds to ATF6 and can suppress the ATF6 stress response. Characterizing the host interactions of nsp3 widens our understanding of how coronaviruses co-opt cellular pathways and presents new avenues for host-targeted antiviral therapeutics.
