## Supplementary material for "Comparative host interactomes of the SARS-CoV-2 nonstructural protein 3 and human coronavirus homologs": Dataset S8

### Sheet: Table of Content
	Contents:	Contains all TMT channel organization for nsp3 interactomics and UPR modulation experiments.
	Sheet 1	Nsp3.1 interactomics TMT channel organization.
	Sheet 2	Nsp3.2 interactomics TMT channel organization.
	Sheet 3	Nsp3.3 interactomics TMT channel organization.
	Sheet 4	SARS-2 nsp3.1 modulation of UPR TMT channel organization.

### Sheet: 1-Nsp3.1
			Batch Number
	Instrument	TMT Labeling	1 (037)	2 (039)	3 (065)	4 (069)	5 (072)
	Exploris 480	126	tdTomato	tdTomato	tdTomato	tdTomato	tdTomato
		127N	tdTomato	tdTomato	tdTomato	tdTomato	tdTomato
		127C	tdTomato	tdTomato	tdTomato	SARS-2	SARS-1
		128N	n/a (nsp3.3)	n/a (nsp3.3)	tdTomato	SARS-2	SARS-1
		128C	tdTomato	n/a (nsp3.3)	SARS-2	SARS-1	SARS-1
		129N	n/a (nsp3.3)	n/a (nsp3.3)	SARS-2	SARS-1	OC43
		129C	n/a (nsp3.3)	n/a (nsp3.3)	SARS-2	OC43	OC43
		130N	SARS-2	SARS-2	SARS-2	OC43	OC43
		130C	n/a (nsp3.3)	SARS-2	SARS-1	229E	229E
		131N	SARS-2	SARS-2	SARS-1	229E	229E
		131C	SARS-2	SARS-2	SARS-1	229E	229E
		132N			SARS-1	229E	229E
		132C			OC43	MERS	MERS
		133N			OC43	MERS	MERS
		133C			OC43	MERS	MERS
		134N			OC43	MERS	MERS

### Sheet: 2-Nsp3.2
			Batch Number
	Instrument	TMT Labeling	1 (067)	2 (071)	3 (075)	4 (093)
	Exploris 480	126	tdTomato	SARS-1	229E	tdTomato
		127N	tdTomato	tdTomato	229E	tdTomato
		127C	tdTomato	tdTomato	n/a	SARS-2
		128N	tdTomato	SARS-2	MERS	SARS-2
		128C	SARS-2	SARS-2	MERS	SARS-1
		129N	SARS-2	SARS-1	tdTomato	SARS-1
		129C	SARS-2	OC43	tdTomato	OC43
		130N	SARS-2	OC43	SARS-2	229E
		130C	SARS-1	229E	SARS-2	MERS
		131N	SARS-1	229E	SARS-2	MERS
		131C	SARS-1	229E	SARS-1	MERS
		132N	SARS-1	229E	SARS-1	MERS
		132C	OC43	n/a	SARS-1	MERS
		133N	OC43	n/a	OC43	MERS
		133C	OC43	n/a	OC43	MERS
		134N	OC43	n/a	OC43	MERS

### Sheet: 3-Nsp3.3
			Batch Number
	Instrument	TMT Labeling	1 (037)	2 (039)	3 (066)	4 (070)	5 (073)
	Exploris 480	126	tdTomato	tdTomato	tdTomato	229E	SARS-1
		127N	tdTomato	tdTomato	tdTomato	229E	OC43
		127C	tdTomato	tdTomato	tdTomato	229E	OC43
		128N	tdTomato	SARS-2	tdTomato	229E	OC43
		128C	SARS-2	SARS-2	SARS-2	MERS	229E
		129N	SARS-2	SARS-2	SARS-2	MERS	229E
		129C	SARS-2	SARS-2	SARS-2	MERS	229E
		130N	SARS-2	n/a (nsp3.1)	SARS-2	MERS	229E
		130C	n/a (nsp3.1)	n/a (nsp3.1)	SARS-1	tdTomato	MERS
		131N	n/a (nsp3.1)	n/a (nsp3.1)	SARS-1	tdTomato	MERS
		131C	n/a (nsp3.1)	n/a (nsp3.1)	SARS-1	SARS-2	MERS
		132N			SARS-1	SARS-2	MERS
		132C			OC43	SARS-1	tdTomato
		133N			OC43	SARS-1	tdTomato
		133C			OC43	OC43	SARS-1
		134N			OC43	OC43	SARS-1

### Sheet: 4-UPR-activation
	Instrument	TMT Labeling
	Exploris 480	126	tdTomato + DMSO
		127N	tdTomato + 147
		127C	n/a
		128N	SARS-2 nsp3.1 + DMSO
		128C	SARS-2 nsp3.1 + 147
		129N	tdTomato + DMSO
		129C	tdTomato + 147
		130N	n/a
		131N	SARS-2 nsp3.1 + DMSO
		131C	SARS-2 nsp3.1 + 147
		132N	tdTomato + DMSO
		132C	tdTomato + 147
		133N	n/a
		133C	SARS-2 nsp3.1 + DMSO
		134N	SARS-2 nsp3.1 + 147
